# Dynamics, signals and influencing factors of CD4 T cell activation revealed by single cell RNA-seq

**DOI:** 10.1101/2022.08.13.503873

**Authors:** Hongyi Liu, Hui Li, Yifei Liu, Xuefei Wang, Shiya Yu, Xiangru Shen, Qi Zhang, Ni Hong, Wenfei Jin

## Abstract

T cell activation is a key event in adaptive immunity. However, factors affecting T cell activation have not been systematically analyzed. Here, we analyzed stimulated CD4 T cells with anti-CD3/CD28 under several conditions to explore the factors affecting T cell activation. We defined stimulated T overlapped with resting T on UMAP as inert T. Inert T expressed activated T specific genes and cytokines, indicating it is a special functional state. Stimulated T derived from peripheral CD4 T has higher fraction of effector T (T_EFF_) while stimulated T derived from CD4 T_N_ has higher fraction of proliferation T and interferon highly expressed T (IFN^hi^ T). CD4 T was more likely to differentiate into T_EFF_ and less likely to differentiate into heat shock protein specific T (HSP^hi^ T) and IFN^hi^ T in the presence of CD8 T. Interestingly, *CXCR4*^low^ T responded to stimulation more efficiently than *CXCR4*^hi^ T. These information facilitates we design stimulation to obtain ideal activated T.
