## Supplementary material for "Dynamics, signals and influencing factors of CD4 T cell activation revealed by single cell RNA-seq": Data S1

### Sheet: TableS1_HSPhi Genes.csv
GeneSymbol	p_val	avg_log2FC	pct.1	pct.2	p_val_adj	threshold
HSPA6	0	5.3012	0.409	0.004	0	HSPhi_high
HES1	0	3.54903	0.246	0.003	0	HSPhi_high
HSPA1B	0	5.53761	0.685	0.048	0	HSPhi_high
HSPA2	0	3.33286	0.335	0.007	0	HSPhi_high
RASD1	0	2.47634	0.163	0.001	0	HSPhi_high
SNAI1	0	2.58391	0.251	0.003	0	HSPhi_high
RMRP	0	3.12023	0.315	0.006	0	HSPhi_high
RN7SL1	6.8354e-183	5.03958	0.537	0.064	1.34097e-178	HSPhi_high
HSPA1A	4.19094e-180	6.42436	0.695	0.117	8.22178e-176	HSPhi_high
GADD45B	1.27092e-119	4.67744	0.793	0.253	2.49329e-115	HSPhi_high
METTL12	2.90103e-77	3.13494	0.429	0.088	5.69125e-73	HSPhi_high
GADD45G	1.30823e-74	2.16614	0.202	0.02	2.56648e-70	HSPhi_high
HEXIM1	1.82743e-72	3.1239	0.429	0.094	3.58504e-68	HSPhi_high
HSPB1	2.9927e-72	3.96097	0.729	0.348	5.87109e-68	HSPhi_high
IER2	2.06256e-70	3.8044	0.724	0.347	4.04633e-66	HSPhi_high
UBC	7.13211e-62	3.88818	0.872	0.836	1.39918e-57	HSPhi_high
ID3	2.21877e-50	2.62529	0.345	0.081	4.35279e-46	HSPhi_high
DNAJB4	3.53269e-48	2.06939	0.241	0.042	6.93043e-44	HSPhi_high
RGS2	4.1948e-47	3.35195	0.365	0.097	8.22935e-43	HSPhi_high
HSP90AA1	1.12789e-46	2.36485	0.857	0.795	2.21269e-42	HSPhi_high
JUN	2.92434e-46	2.75738	0.616	0.301	5.73698e-42	HSPhi_high
C1orf63	1.04213e-43	2.91773	0.557	0.26	2.04445e-39	HSPhi_high
ARRDC2	2.21051e-40	2.18283	0.256	0.054	4.33658e-36	HSPhi_high
TSPYL2	2.40623e-40	2.77212	0.384	0.121	4.72054e-36	HSPhi_high
DNAJB1	2.58361e-40	3.99337	0.581	0.307	5.06852e-36	HSPhi_high
RP11-332H14.2	3.78729e-38	2.17931	0.281	0.068	7.42991e-34	HSPhi_high
HSP90AB1	1.33088e-37	2.40782	0.803	0.731	2.61091e-33	HSPhi_high
UBB	1.46049e-35	2.59419	0.778	0.836	2.86519e-31	HSPhi_high
RSRC2	1.81155e-35	3.22417	0.581	0.341	3.55389e-31	HSPhi_high
KLF10	3.78305e-35	2.38177	0.36	0.117	7.42158e-31	HSPhi_high
TRA2B	6.32386e-34	2.77107	0.645	0.476	1.24061e-29	HSPhi_high
H2AFX	1.2796e-29	2.23879	0.227	0.055	2.51032e-25	HSPhi_high
LINC00324	1.11833e-27	2.34983	0.207	0.049	2.19394e-23	HSPhi_high
CCNL1	1.48423e-27	2.32672	0.576	0.409	2.91176e-23	HSPhi_high
CACYBP	1.70231e-27	2.90356	0.586	0.414	3.33959e-23	HSPhi_high
RP11-640M9.1	8.37556e-26	2.2407	0.31	0.111	1.64312e-21	HSPhi_high
SAT1	1.00587e-25	2.91164	0.532	0.334	1.97331e-21	HSPhi_high
SRSF2	1.45243e-25	2.64462	0.631	0.52	2.84938e-21	HSPhi_high
TUBB4B	1.84015e-24	2.76632	0.458	0.25	3.61e-20	HSPhi_high
KCNQ1OT1	6.92998e-24	2.15792	0.227	0.065	1.35952e-19	HSPhi_high
SGK1	1.42943e-23	2.01274	0.227	0.065	2.80426e-19	HSPhi_high
CTA-29F11.1	1.65376e-23	2.05766	0.192	0.049	3.24435e-19	HSPhi_high
PPP1R15A	2.92579e-22	2.41771	0.448	0.25	5.73982e-18	HSPhi_high
ZFAND2A	6.66686e-21	2.3006	0.261	0.092	1.3079e-16	HSPhi_high
CLK1	1.30167e-20	2.00519	0.409	0.215	2.55361e-16	HSPhi_high
CHMP1B	2.67256e-19	2.25499	0.384	0.204	5.24304e-15	HSPhi_high
YME1L1	3.97684e-19	2.27964	0.384	0.204	7.80176e-15	HSPhi_high
AMD1	7.17172e-19	2.13875	0.493	0.34	1.40695e-14	HSPhi_high
TLE4	9.10725e-19	2.38718	0.32	0.145	1.78666e-14	HSPhi_high
GPBP1	3.01895e-18	2.28272	0.517	0.389	5.92257e-14	HSPhi_high
TCP1	8.45199e-18	2.39779	0.478	0.331	1.65811e-13	HSPhi_high
ID2	1.36718e-16	3.02285	0.502	0.356	2.68213e-12	HSPhi_high
BRD2	1.78567e-16	2.15366	0.404	0.243	3.50313e-12	HSPhi_high
JMJD6	2.3411e-14	2.0201	0.251	0.109	4.59277e-10	HSPhi_high
MORF4L2	3.27197e-14	2.08422	0.389	0.246	6.41896e-10	HSPhi_high
HIST1H2BK	4.83806e-14	2.2152	0.251	0.11	9.4913e-10	HSPhi_high
IER3	4.8577e-14	2.13359	0.409	0.242	9.52984e-10	HSPhi_high
HSPH1	4.23597e-13	2.18149	0.369	0.232	8.31012e-09	HSPhi_high
DNAJA1	1.77287e-12	2.01244	0.498	0.413	3.47801e-08	HSPhi_high
GS1-251I9.4	1.85504e-11	2.04524	0.276	0.147	3.63921e-07	HSPhi_high
RPL27A	5.56747e-111	-2.03888	0.626	0.999	1.09223e-106	Other_high
RPL10	1.76043e-107	-2.09365	0.695	1	3.45362e-103	Other_high
RPS4X	2.36098e-102	-2.12288	0.473	0.998	4.63176e-98	Other_high
CD52	5.43304e-67	-2.08038	0.138	0.847	1.06585e-62	Other_high
S100A6	4.07415e-54	-2.01935	0.054	0.684	7.99266e-50	Other_high
S100A4	4.51301e-43	-2.90349	0.025	0.557	8.85363e-39	Other_high
PTPRCAP	9.4598e-36	-2.1988	0.005	0.474	1.85582e-31	Other_high
KLRB1	8.80592e-19	-2.09175	0.034	0.331	1.72755e-14	Other_high
