## Supplementary material for "Dynamics, signals and influencing factors of CD4 T cell activation revealed by single cell RNA-seq": Data S2

### Sheet: Sheet1
	p_val	avg_log2FC	pct.1	pct.2	p_val_adj	threshold
TNFRSF18	0	1.90668	0.511	0.038	0	inert
TNFRSF4	0	3.21407	0.734	0.082	0	inert
TNFRSF9	0	1.53893	0.343	0.001	0	inert
ENO1	0	1.68049	0.89	0.546	0	inert
ZNF593	0	1.04682	0.443	0.061	0	inert
SFPQ	0	1.12016	0.562	0.144	0	inert
YBX1	0	1.04319	0.934	0.764	0	inert
PRDX1	0	1.61811	0.755	0.347	0	inert
SERBP1	0	1.30534	0.836	0.455	0	inert
GBP1	0	1.2741	0.472	0.11	0	inert
GBP2	0	1.29632	0.711	0.264	0	inert
GBP4	0	1.04449	0.422	0.099	0	inert
GBP5	0	1.26492	0.441	0.071	0	inert
RBM8A	0	1.25396	0.752	0.318	0	inert
PFDN2	0	1.11069	0.623	0.212	0	inert
XCL1	0	1.35645	0.119	0.001	0	inert
RGS16	0	1.49461	0.337	0.011	0	inert
YWHAQ	0	1.11735	0.677	0.311	0	inert
WDR43	0	1.13821	0.476	0.081	0	inert
SRSF7	0	1.11139	0.827	0.482	0	inert
REL	0	1.89821	0.605	0.101	0	inert
PNO1	0	1.05443	0.409	0.046	0	inert
SNRPG	0	1.21762	0.783	0.377	0	inert
MTHFD2	0	1.65178	0.57	0.039	0	inert
MAT2A	0	1.10055	0.425	0.071	0	inert
EIF5B	0	1.30237	0.721	0.28	0	inert
STAT1	0	1.17511	0.588	0.164	0	inert
HSPD1	0	1.55071	0.645	0.24	0	inert
HSPE1	0	1.47408	0.74	0.359	0	inert
CFLAR	0	1.38129	0.708	0.257	0	inert
ICOS	0	1.10063	0.443	0.097	0	inert
CCL20	0	4.12593	0.539	0.026	0	inert
NCL	0	1.82049	0.878	0.406	0	inert
COX17	0	1.03607	0.542	0.177	0	inert
ATP1B3	0	1.09159	0.538	0.159	0	inert
GPR171	0	1.25518	0.482	0.147	0	inert
RBPJ	0	1.04364	0.475	0.165	0	inert
NFKB1	0	1.15963	0.433	0.05	0	inert
IL2	0	4.78501	0.653	0.004	0	inert
TARS	0	1.5144	0.549	0.049	0	inert
TNFAIP8	0	1.05869	0.769	0.499	0	inert
IRF1	0	1.5616	0.831	0.378	0	inert
EGR1	0	1.06492	0.172	0.001	0	inert
RNF145	0	1.06018	0.52	0.148	0	inert
HNRNPAB	0	1.20355	0.481	0.059	0	inert
IRF4	0	1.96241	0.551	0.007	0	inert
ABCF1	0	1.1199	0.57	0.133	0	inert
IER3	0	1.82661	0.539	0.02	0	inert
LTA	0	2.20738	0.481	0.026	0	inert
TNF	0	2.30702	0.477	0.008	0	inert
TAP1	0	1.1989	0.648	0.216	0	inert
HSP90AB1	0	2.05486	0.935	0.619	0	inert
AMD1	0	1.20081	0.592	0.144	0	inert
CYCS	0	1.67382	0.795	0.313	0	inert
NAMPT	0	1.56625	0.486	0.025	0	inert
EGR3	0	1.05767	0.154	0	0	inert
RAB11FIP1	0	1.07295	0.347	0.036	0	inert
FABP5	0	1.70224	0.461	0.04	0	inert
MYC	0	1.4609	0.607	0.281	0	inert
SLA	0	1.06598	0.488	0.19	0	inert
DNAJA1	0	1.69046	0.71	0.233	0	inert
PSAT1	0	1.1298	0.335	0.013	0	inert
TXN	0	1.9917	0.645	0.313	0	inert
TRAF1	0	1.07407	0.389	0.074	0	inert
IL2RA	0	2.07258	0.549	0.034	0	inert
CREM	0	1.88982	0.582	0.075	0	inert
ARID5B	0	1.08156	0.581	0.231	0	inert
EGR2	0	1.13992	0.303	0	0	inert
DDX21	0	2.29168	0.807	0.216	0	inert
SRGN	0	1.65531	0.841	0.54	0	inert
PGAM1	0	1.13862	0.623	0.263	0	inert
NOLC1	0	1.0941	0.452	0.063	0	inert
POLR2L	0	1.08413	0.753	0.375	0	inert
LDHA	0	1.19286	0.764	0.416	0	inert
SLC3A2	0	2.13553	0.753	0.191	0	inert
CHORDC1	0	1.16565	0.444	0.084	0	inert
BIRC3	0	1.62598	0.731	0.331	0	inert
FKBP4	0	1.14784	0.454	0.084	0	inert
CCND2	0	1.2277	0.5	0.112	0	inert
CLEC2D	0	1.09915	0.733	0.302	0	inert
CD69	0	1.99261	0.809	0.497	0	inert
NR4A1	0	1.0809	0.204	0.001	0	inert
RPS26	0	1.1861	0.887	0.632	0	inert
IFNG	0	4.35387	0.579	0.01	0	inert
PHLDA1	0	1.13945	0.302	0.012	0	inert
TXNRD1	0	1.04117	0.372	0.039	0	inert
RAN	0	1.1842	0.867	0.582	0	inert
POMP	0	1.09014	0.697	0.346	0	inert
HSPH1	0	1.20902	0.443	0.061	0	inert
NDFIP2	0	1.13268	0.392	0.015	0	inert
GZMB	0	1.43812	0.238	0.027	0	inert
NFKBIA	0	1.89783	0.85	0.366	0	inert
BATF	0	2.19837	0.633	0.096	0	inert
HSP90AA1	0	1.72813	0.929	0.717	0	inert
NOP10	0	1.21924	0.763	0.332	0	inert
EIF3J	0	1.37309	0.663	0.203	0	inert
RSL24D1	0	1.00537	0.825	0.559	0	inert
RPS27L	0	1.3698	0.725	0.491	0	inert
PKM	0	1.35195	0.801	0.459	0	inert
BCL2A1	0	1.83973	0.554	0.07	0	inert
SOCS1	0	1.37609	0.437	0.058	0	inert
ZNF267	0	1.08537	0.409	0.037	0	inert
HERPUD1	0	1.18848	0.626	0.207	0	inert
SLC7A5	0	1.42921	0.403	0.006	0	inert
C1QBP	0	1.0068	0.714	0.382	0	inert
EIF5A	0	1.70164	0.722	0.219	0	inert
KDM6B	0	1.47218	0.425	0.041	0	inert
CCL3	0	2.90685	0.267	0.011	0	inert
CCL4	0	5.19075	0.552	0.036	0	inert
CCL3L3	0	1.69337	0.148	0	0	inert
CCL4L2	0	4.47601	0.444	0	0	inert
NME1	0	1.53667	0.586	0.096	0	inert
VMP1	0	1.33761	0.571	0.128	0	inert
NARS	0	1.0324	0.493	0.107	0	inert
PMAIP1	0	1.67349	0.589	0.07	0	inert
PRNP	0	1.62189	0.492	0.1	0	inert
EIF2S2	0	1.66705	0.832	0.354	0	inert
TOP1	0	1.02426	0.51	0.121	0	inert
GADD45B	0	1.10677	0.428	0.124	0	inert
TNFSF14	0	1.50247	0.438	0.023	0	inert
NFKBID	0	1.42787	0.346	0.022	0	inert
RELB	0	1.23017	0.471	0.032	0	inert
SLC1A5	0	1.10212	0.372	0.013	0	inert
MIF	0	1.08472	0.787	0.427	0	inert
APOL6	0	1.01063	0.455	0.091	0	inert
ATF4	0	1.23901	0.67	0.239	0	inert
PIM3	0	2.04596	0.645	0.082	0	inert
SAMSN1	0	1.35683	0.598	0.185	0	inert
MIR155HG	0	4.46591	0.846	0.017	0	inert
CYTOR	0	2.18931	0.345	0.016	0	inert
ELOC	0	1.01398	0.293	0.045	0	inert
SNU13	0	1.0849	0.355	0.1	0	inert
CSF2	0	3.03743	0.311	0	0	inert
IL22	0	1.15074	0.13	0	0	inert
SQSTM1	2.77564e-258	1.02328	0.474	0.226	5.44524e-254	inert
CD40LG	4.50461e-243	1.19487	0.482	0.242	8.83714e-239	inert
CACYBP	2.83307e-242	1.15899	0.538	0.318	5.55792e-238	inert
FTL	1.21425e-151	1.31101	0.975	0.974	2.38212e-147	inert
HSPB1	3.98095e-129	1.10883	0.462	0.288	7.80982e-125	inert
CD52	0	-2.0054	0.629	0.973	0	resting
LAPTM5	0	-1.11953	0.488	0.807	0	resting
LCK	0	-1.10755	0.365	0.671	0	resting
TXNIP	0	-2.33909	0.292	0.828	0	resting
S100A4	0	-2.02702	0.347	0.704	0	resting
TRAF3IP3	0	-1.27819	0.289	0.671	0	resting
ZFP36L2	0	-2.21441	0.339	0.874	0	resting
CXCR4	0	-2.18593	0.313	0.836	0	resting
DUSP1	0	-2.02951	0.055	0.469	0	resting
GPSM3	0	-1.28842	0.336	0.706	0	resting
TMSB4X	0	-1.17197	0.997	1	0	resting
TSC22D3	0	-2.25517	0.093	0.666	0	resting
LSP1	0	-1.15346	0.276	0.602	0	resting
RARRES3	0	-1.03808	0.329	0.619	0	resting
PTPRCAP	0	-1.84091	0.196	0.645	0	resting
UCP2	0	-1.53476	0.147	0.542	0	resting
CD3G	0	-1.13933	0.325	0.644	0	resting
CD27	0	-1.29057	0.157	0.523	0	resting
ARHGDIB	0	-1.73071	0.549	0.929	0	resting
EVL	0	-1.15137	0.443	0.781	0	resting
CORO1A	0	-1.43418	0.564	0.875	0	resting
ACAP1	0	-1.1932	0.193	0.532	0	resting
2005-08-31	0	-1.14327	0.154	0.48	0	resting
MYL12A	0	-1.21748	0.693	0.907	0	resting
AES	0	-1.0797	0.385	0.698	0	resting
ICAM3	0	-1.06253	0.2	0.491	0	resting
KLF2	0	-1.36077	0.065	0.457	0	resting
GMFG	0	-1.05476	0.586	0.814	0	resting
NOSIP	0	-1.15635	0.372	0.599	0	resting
ITGB2	0	-1.32192	0.103	0.438	0	resting
HCST	4.82423e-305	-1.05886	0.339	0.603	9.46417e-301	resting
JUNB	3.55906e-294	-1.25423	0.672	0.755	6.98216e-290	resting
BIN1	2.80547e-291	-1.03809	0.113	0.403	5.50378e-287	resting
MYO1F	2.84066e-286	-1.15585	0.053	0.334	5.57281e-282	resting
RNASET2	3.54522e-279	-1.00084	0.226	0.494	6.95502e-275	resting
CNN2	1.2596e-265	-1.01888	0.096	0.37	2.47109e-261	resting
KLRB1	3.1207e-86	-1.27064	0.267	0.391	6.12219e-82	resting
GZMA	3.53883e-76	-1.03275	0.077	0.192	6.94248e-72	resting
