## Supplementary material for "Dynamics, signals and influencing factors of CD4 T cell activation revealed by single cell RNA-seq": Data S3

### Sheet: Sheet1
GeneSymbol	p_val	avg_log2FC	pct.1	pct.2	p_val_adj	threshold
LTB	0	-1.32935	0.673	0.886	0	inert
TMSB4X	0	-1.42486	0.977	0.997	0	inert
GIMAP7	5.79221e-298	-1.36737	0.162	0.457	1.13632e-293	inert
LAPTM5	9.99311e-254	-1.00929	0.208	0.488	1.96045e-249	inert
ITM2B	8.33103e-219	-1.03268	0.571	0.728	1.63438e-214	inert
SYNE2	4.14102e-169	-1.00381	0.224	0.442	8.12386e-165	inert
S100A4	2.73303e-116	-1.04006	0.168	0.347	5.36166e-112	inert
CCL4	5.99616e-56	-2.56306	0.425	0.552	1.17633e-51	inert
CCL3	2.85794e-32	-2.14702	0.189	0.267	5.6067e-28	inert
CCL4L2	5.62837e-24	-1.67565	0.368	0.444	1.10417e-19	inert
CCL3L3	5.80761e-16	-1.16229	0.102	0.148	1.13934e-11	inert
HSPD1	0	1.05729	0.893	0.645	0	activated
CD200	0	1.48406	0.549	0.157	0	activated
BCL2A1	0	1.00014	0.853	0.554	0	activated
EIF4A1	0	1.16822	0.931	0.768	0	activated
MIR155HG	0	1.24316	0.973	0.846	0	activated
FABP5	1.44799e-304	1.27406	0.77	0.461	2.84067e-300	activated
IER3	4.49524e-259	1.08089	0.822	0.539	8.81876e-255	activated
IL2	9.76644e-128	2.24515	0.778	0.653	1.91598e-123	activated
HSPA1B	1.12666e-40	1.21667	0.189	0.091	2.21028e-36	activated
HSPA1A	6.82036e-21	1.45213	0.268	0.185	1.33802e-16	activated
