## Supplementary material for "Dynamics, signals and influencing factors of CD4 T cell activation revealed by single cell RNA-seq": Data S4

### Sheet: TableS4_stim_stimCo.csv
	p_val	avg_log2FC	pct.1	pct.2	p_val_adj	threshold
REL	0	-1.60058	0.297	0.638	0	stim
CCL20	0	-2.12443	0.108	0.362	0	stim
FOXP1	0	-1.01594	0.452	0.692	0	stim
IL2	0	-1.94367	0.251	0.499	0	stim
IRF4	0	-1.28053	0.202	0.565	0	stim
HLA-A	0	-1.08679	0.974	0.989	0	stim
NHSL2	0	-2.55727	0	0.275	0	stim
CD44	0	-1.13971	0.564	0.766	0	stim
BIRC3	0	-1.40861	0.387	0.663	0	stim
CLEC2D	0	-1.14972	0.464	0.78	0	stim
CD69	0	-1.74138	0.425	0.738	0	stim
BTG1	0	-1.33179	0.645	0.933	0	stim
ATP5EP2	0	-1.28758	0.016	0.27	0	stim
BCL2A1	0	-1.35769	0.346	0.551	0	stim
RPS17	0	-3.3272	0.183	0.444	0	stim
KDM6B	0	-1.16718	0.116	0.374	0	stim
EVI2A	0	-1.04818	0.109	0.468	0	stim
CCL4L2	0	-3.13657	0.006	0.263	0	stim
NACA2	0	-1.70886	0.015	0.278	0	stim
PMAIP1	0	-1.06898	0.423	0.647	0	stim
ZNF90	0	-3.15045	0.028	0.36	0	stim
ATF4	0	-1.20517	0.46	0.765	0	stim
CYTOR	0	-2.10898	0	0.237	0	stim
RACK1	0	-2.48617	0	0.274	0	stim
ELOC	0	-1.03037	0	0.207	0	stim
RP11-255M2.3	0	-1.22398	0	0.234	0	stim
SNU13	0	-1.33009	0	0.238	0	stim
PRNP	6.11348e-290	-1.24611	0.219	0.444	1.27643e-285	stim
CSF2	3.02654e-286	-2.5385	0.024	0.218	6.31911e-282	stim
HNRNPA1L2	1.33558e-284	-1.07832	0.155	0.373	2.78855e-280	stim
IER3	4.75515e-264	-1.19842	0.36	0.548	9.92827e-260	stim
CD40LG	9.37079e-174	-1.11336	0.336	0.508	1.95653e-169	stim
NBEAL1	1.77802e-160	-2.43878	0.437	0.546	3.71234e-156	stim
TNF	3.43708e-99	-1.17481	0.316	0.427	7.17629e-95	stim
ISG15	9.05537e-40	-1.24499	0.426	0.45	1.89067e-35	stim
SRM	0	1.3741	0.767	0.531	0	StimCo
HSPE1	0	1.03258	0.887	0.82	0	StimCo
TUBB	0	1.13702	0.892	0.669	0	StimCo
ACTB	0	1.05138	0.99	0.969	0	StimCo
PSMA2.1	0	1.02454	0.734	0.558	0	StimCo
TXN	0	1.14815	0.881	0.794	0	StimCo
PPP1R14B	0	1.48886	0.749	0.311	0	StimCo
GSTP1	0	1.08537	0.876	0.646	0	StimCo
TUBA1B	0	1.23421	0.92	0.778	0	StimCo
RPS26	0	1.31541	0.992	0.932	0	StimCo
SRSF9	0	1.27949	0.788	0.533	0	StimCo
PSMB5	0	1.0434	0.75	0.549	0	StimCo
PSME2	0	1.10787	0.918	0.73	0	StimCo
PFN1	0	1.1742	0.96	0.953	0	StimCo
PHB	0	1.03409	0.813	0.633	0	StimCo
TXNL4A	0	1.11028	0.697	0.327	0	StimCo
PRMT1	0	1.16019	0.826	0.599	0	StimCo
CHCHD10	0	1.04979	0.653	0.313	0	StimCo
MIF	0	1.04773	0.916	0.847	0	StimCo
CCL3	6.63488e-215	1.2005	0.439	0.222	1.3853e-210	StimCo
HIST1H4C	1.32172e-125	1.19103	0.65	0.514	2.75961e-121	StimCo
